# Segmental Duplications Drive the Evolution of Accessory Regions in a Major Crop Pathogen

**DOI:** 10.1101/2023.06.07.544053

**Authors:** A.C. van Westerhoven, C. Aguilera-Galvez, G. Nakasato-Tagami, X. Shi-Kunne, E. Martinez de la Parte, E. Chavarro-Carrero, H.J.G. Meijer, A. Feurtey, N. Maryani, N. Ordóñez, H. Schneiders, K. Nijbroek, A. H. J. Wittenberg, R. Hofstede, F. García-Bastidas, E.H. Sørensen, R. Swennen, A. Drenth, E.H. Stukenbrock, G.H.J. Kema, M.F. Seidl

**Author notes:** Corresponding authors: Gert H.J. Kema and Michael F. Seidl **Email:**. Authors contributed equally (G.H.J. Kema, M.F. Seidl). **Author Contributions:** ACW collected data and performed the analyses. EMP, CAG, ECC, RH, AW, HS, FGB, NM, NO, EHS and GNT collected data. EHS, AF, KN and XSK contributed to the analyses. ACW and wrote the manuscript with input from HJGM, GHJK, and MFS. All authors contributed to writing and editing the manuscript. GHJK, RS, and MFS conceived and supervised the project. **Competing Interest Statement:** The authors declare no competing interests.

## Abstract

- Many pathogens evolved compartmentalized genomes with conserved core and variable accessory regions which carry effector genes mediating virulence. The fungal plant pathogen *Fusarium oxysporum* has such accessory regions often spanning entire chromosomes. The presence of specific accessory regions influences the host range, and horizontal transfer of some accessory regions can modify the pathogenicity of the receiving strain. However, understanding how these accessory regions evolve in strains that infect the same host remains limited.
- Here, we define the pan-genome of 69 diverse *Fusarium* strains that cause Fusarium wilt of banana, a significant constraint to global banana production. In this diverse panel of *Fusarium* strains infecting banana, we analyzed the diversity and evolution of the accessory regions.
- Accessory regions in *Fusarium* strains infecting the same banana cultivar are highly diverse, and we could not identify any shared genomic regions and in planta induced effectors. We demonstrate that segmental duplications drive the evolution of accessory regions. Furthermore, we show that recent segmental duplications and aneuploidy occur specifically in accessory chromosomes and cause the expansion of accessory regions in *F. oxysporum*.
- Taken together we conclude that extensive recent duplications drive the evolution of accessory regions in *Fusarium*, which contribute to the evolution of virulence.
