## Supplementary Table 5 for "Segmental Duplications Drive the Evolution of Accessory Regions in a Major Crop Pathogen"

### Sheet: JGI genomes
Supplementary Table 4 - Fungal genomes used in our analyses to estimate the gene age. One genome per fungal family from the Joint Genome Institute has been included. Table shows the taxonimic association of each fungal species , as well as the gene number, and the associated publication for the genome.
Genome Name JGI	Subphylum	Phylum	Class	Order	Family	Genus	Species	Strain	NCBI Taxon ID	Name	Gene number	Publication
Gigro1	Glomeromycotina	Mucoromycota	Glomeromycetes	Diversisporales	Gigasporaceae	Gigaspora	Gigaspora rosea	Gigaspora rosea	44941	Gigaspora rosea v1.0	31291	Morin E et al.,2019
Orpsp1_1		Chytridiomycota	Neocallimastigomycetes	Neocallimastigales	Neocallimastigaceae	Pecoramyces	Pecoramyces ruminatium	Pecoramyces ruminatium	1987568	Orpinomyces sp.	18936	Youssef NH et al.,2013
Kalpfe1	Pezizomycotina	Ascomycota	Pezizomycetes	Pezizales	Pezizaceae	Kalaharituber	Kalaharituber pfeilii	Kalaharituber pfeilii	139406	Kalaharituber pfeilii F3 v1.0	15190	Miyauchi S et al.,2020
Jimfl_AD_1	Mucoromycotina	Mucoromycota	Endogonomycetes	Endogonales	Endogonaceae	Jimgerdemannia	Jimgerdemannia flammicorona	Jimgerdemannia flammicorona	994334	Jimgerdemannia flammicorona AD002	13838	Chang Y et al.,2019
Melli1	Pucciniomycotina	Basidiomycota	Pucciniomycetes	Pucciniales	Melampsoraceae	Melampsora	Melampsora lini	Melampsora lini	5261	Melampsora lini CH5	16335	Nemri A et al.,N/D
Paxru2	Agaricomycotina	Basidiomycota	Agaricomycetes	Boletales	Paxillaceae	Paxillus	Paxillus rubicundulus	Paxillus rubicundulus	463315	Paxillus adelphus Ve08.2h10 v2.0	18999	Kohler A et al.,2015
Mycgal1	Agaricomycotina	Basidiomycota	Agaricomycetes	Agaricales	Mycenaceae	Mycena	Mycena galopus	Mycena galopus atcc 62051	1314675	Mycena galopus ATCC-62051 v1.0	49694	Miyauchi S et al.,2020
Croqu1	Pucciniomycotina	Basidiomycota	Pucciniomycetes	Pucciniales	Cronartiaceae	Cronartium	Cronartium quercuum f. sp. fusiforme	Cronartium quercuum f. sp. fusiforme g11	708437	Cronartium quercuum f. sp. fusiforme G11 v1.0	13903	Pendleton AL et al.,N/D
Smimuc2	Kickxellomycotina	Zoopagomycota	Harpellomycetes	Harpellales	Legeriomycetaceae	Smittium	Smittium mucronatum	Smittium mucronatum	133383	Smittium mucronatum ALG-7-W6	8247	Wang Y et al.,2016
Gaumor1_1	Agaricomycotina	Basidiomycota	Agaricomycetes	Gomphales	Gautieriaceae	Gautieria	Gautieria morchelliformis	Gautieria morchelliformis	112417	Gautieria morchelliformis GMNE.BST v1.0	20331	Miyauchi S et al.,2020
PuccoSD80_1	Pucciniomycotina	Basidiomycota	Pucciniomycetes	Pucciniales	Pucciniaceae	Puccinia	Puccinia coronata	Puccinia coronata var. avenae	860303	Puccinia coronata avenae 12SD80	26323	Nazareno ES et al.,2018
Trima3	Agaricomycotina	Basidiomycota	Agaricomycetes	Agaricales	Tricholomataceae	Tricholoma	Tricholoma matsutake	Tricholoma matsutake	40145	Tricholoma matsutake 945 v3.0	22885	Miyauchi S et al.,2020
RhiirA4	Glomeromycotina	Mucoromycota	Glomeromycetes	Glomerales	Glomeraceae	Rhizophagus	Rhizophagus irregularis	Rhizophagus irregularis	588596	Rhizophagus irregularis A4 v1.0	25760	Chen ECH et al.,2018
Tubbr1_1	Pezizomycotina	Ascomycota	Pezizomycetes	Pezizales	Tuberaceae	Tuber	Tuber brumale	Tuber brumale	60458	Tuber brumale v1.0	12382	Morin E et al.,2021
Leugo1_1	Agaricomycotina	Basidiomycota	Agaricomycetes	Agaricales	Agaricaceae	Leucoagaricus	Leucoagaricus gongylophorus	Leucoagaricus gongylophorus ac12	1258663	Leucoagaricus gongylophorus Ac12	5420	Aylward FO et al.,2013
Suisubl1	Agaricomycotina	Basidiomycota	Agaricomycetes	Boletales	Suillaceae	Suillus	Suillus subluteus	Suillus subluteus	48588	Suillus cf. subluteus FC464 v1.0	22673	Lofgren LA et al.,2021
Sphbr2	Pezizomycotina	Ascomycota	Pezizomycetes	Pezizales	Pyronemataceae	Sphaerosporella	Sphaerosporella brunnea	Sphaerosporella brunnea	1250544	Sphaerosporella brunnea Sb_GMNB300 v2.0	12597	Benucci GMN et al.,2019
Denbi1	Agaricomycotina	Basidiomycota	Agaricomycetes	Agaricales		Dendrothele	Dendrothele bispora	Dendrothele bispora	1314803	Dendrothele bispora CBS 962.96 v1.0	33645	Varga T et al.,2019
Sphst1	Agaricomycotina	Basidiomycota	Agaricomycetes	Geastrales	Sphaerobolaceae	Sphaerobolus	Sphaerobolus stellatus	Sphaerobolus stellatus	68786	Sphaerobolus stellatus v1.0	35274	Kohler A et al.,2015
Lacqui1	Agaricomycotina	Basidiomycota	Agaricomycetes	Russulales	Russulaceae	Lactarius	Lactarius quietus	Lactarius quietus	111141	Lactarius quietus S23C v1.0	18943	Miyauchi S et al.,2020
Fibsp1	Agaricomycotina	Basidiomycota	Agaricomycetes	Atheliales	Atheliaceae	Fibularhizoctonia	Fibularhizoctonia sp. cbs 109695	Fibularhizoctonia sp. cbs 109695	436010	Fibulorhizoctonia sp. CBS 109695 v1.0	32946	Nagy LG et al.,2016
Absrep1	Mucoromycotina	Mucoromycota	Mucoromycetes	Mucorales	Cunninghamellaceae	Absidia	Absidia repens	Absidia repens	90262	Absidia repens NRRL 1336 v1.0	14919	Mondo SJ et al.,2017
Rhives1	Agaricomycotina	Basidiomycota	Agaricomycetes	Boletales	Rhizopogonaceae	Rhizopogon	Rhizopogon vesiculosus	Rhizopogon vesiculosus	180088	Rhizopogon vesiculosus Smith	14218	Mujic AB et al.,2017
Gyman1	Agaricomycotina	Basidiomycota	Agaricomycetes	Agaricales	Omphalotaceae	Gymnopus	Gymnopus androsaceus	Gymnopus androsaceus	1447940	Gymnopus androsaceus JB14 v1.0	29375	Barbi F et al.,2020
Hydru2	Agaricomycotina	Basidiomycota	Agaricomycetes	Cantharellales	Hydnaceae	Hydnum	Hydnum rufescens	Hydnum rufescens	139363	Hydnum rufescens UP504 v2.0	18665	Miyauchi S et al.,2020
Erynec1	Pezizomycotina	Ascomycota	Leotiomycetes	Erysiphales	Erysiphaceae	Erysiphe	Erysiphe necator	Erysiphe necator	52586	Erysiphe necator c	6484	Jones L et al.,2014
Copang1	Agaricomycotina	Basidiomycota	Agaricomycetes	Agaricales	Psathyrellaceae	Coprinellus	Coprinellus angulatus	Coprinellus angulatus	980116	Coprinellus angulatus CBS 144469 v1.0	25937	Steindorff AS et al.,2021
Hyssto1	Agaricomycotina	Basidiomycota	Agaricomycetes	Hysterangiales	Hysterangiaceae	Hysterangium	Hysterangium stoloniferum	Hysterangium stoloniferum	150792	Hysterangium stoloniferum HS.BST v1.0	15017	Miyauchi S et al.,2020
Ascim1	Pezizomycotina	Ascomycota	Pezizomycetes	Pezizales	Ascobolaceae	Ascobolus	Ascobolus immersus	Ascobolus immersus	5191	Ascobolus immersus RN42 v1.0	17877	Murat C et al.,2018
Corgl3	Agaricomycotina	Basidiomycota	Agaricomycetes	Agaricales	Cortinariaceae	Cortinarius	Cortinarius glaucopus	Cortinarius glaucopus	171480	Cortinarius glaucopus AT 2004 276 v2.0	20377	Miyauchi S et al.,2020
Epityp1	Agaricomycotina	Basidiomycota	Agaricomycetes	Russulales	Epitheliaceae	Epithele	Epithele typhae	Epithele typhae	378194	Epithele typhae CBS 203.58 v1.0	13759	Hage H et al.,2021
Amarub1	Agaricomycotina	Basidiomycota	Agaricomycetes	Agaricales	Amanitaceae	Amanita	Amanita rubescens	Amanita rubescens	71933	Amanita rubescens P√É¬É√Ç¬Ö√É¬Ç√Ç¬ôilba v1.0	16076	Miyauchi S et al.,2020
Melbro1	Agaricomycotina	Basidiomycota	Agaricomycetes	Boletales	Melanogastraceae	Melanogaster	Melanogaster broomeianus	Melanogaster broomeianus	2655010	Melanogaster broomeianus MBLB.BST v1.0	14167	Miyauchi S et al.,2020
Cananz1	Agaricomycotina	Basidiomycota	Agaricomycetes	Cantharellales	Cantharellaceae	Cantharellus	Cantharellus	Cantharellus	36065	Cantharellus anzutake C23 v1.0	16968	Miyauchi S et al.,2020
Sclci1	Agaricomycotina	Basidiomycota	Agaricomycetes	Boletales	Sclerodermataceae	Scleroderma	Scleroderma citrinum	Scleroderma citrinum	68788	Scleroderma citrinum Foug A v1.0	21012	Kohler A et al.,2015
Botbo1	Agaricomycotina	Basidiomycota	Agaricomycetes	Cantharellales	Botryobasidiaceae	Botryobasidium	Botryobasidium botryosum	Botryobasidium botryosum	264124	Botryobasidium botryosum v1.0	16526	Riley R et al.,2014
Ramac1	Agaricomycotina	Basidiomycota	Agaricomycetes	Gomphales	Gomphaceae	Ramaria	Ramaria acris	Ramaria acris ut-36052-t	1314676	Ramaria rubella (R. acris) UT-36052-T v1.0	19287	Miyauchi S et al.,2020
Pismi1	Agaricomycotina	Basidiomycota	Agaricomycetes	Boletales	Pisolithaceae	Pisolithus	Pisolithus microcarpus	Pisolithus microcarpus	178872	Pisolithus microcarpus 441 v1.0	21064	Kohler A et al.,2015
Aurde3_1	Agaricomycotina	Basidiomycota	Agaricomycetes	Auriculariales	Auriculariaceae	Auricularia	Auricularia subglabra	Auricularia subglabra tfb-10046 ss5	717982	Auricularia subglabra v2.0	25459	Floudas D et al.,2012
Exigl1	Agaricomycotina	Basidiomycota	Agaricomycetes	Auriculariales	Exidiaceae	Exidia	Exidia glandulosa	Exidia glandulosa	5219	Exidia glandulosa v1.0	26765	Nagy LG et al.,2016
Marfi1	Agaricomycotina	Basidiomycota	Agaricomycetes	Agaricales	Marasmiaceae	Marasmius	Marasmius fiardii	Marasmius fiardii	1328755	Marasmius fiardii PR-910 v1.0	17098	Miyauchi S et al.,2020
Armga1	Agaricomycotina	Basidiomycota	Agaricomycetes	Agaricales	Physalacriaceae	Armillaria	Armillaria gallica	Armillaria gallica	47427	Armillaria gallica 21-2 v1.0	25704	Sipos G et al.,2017
Serla_varsha1	Agaricomycotina	Basidiomycota	Agaricomycetes	Boletales	Serpulaceae	Serpula	Serpula lacrymans var. shastensis	Serpula lacrymans var. shastensis sha21-2	690234	Serpula himantioides (S.lacrymans var shastensis) MUCL38935 v1.0	13805	Balasundaram SV et al.,2018
Metfru2	Saccharomycotina	Ascomycota	Saccharomycetes	Saccharomycetales	Metschnikowiaceae	Metschnikowia	Metschnikowia fructicola	Metschnikowia fructicola	178747	Metschnikowia fructicola 277	7362	Hershkovitz V et al.,2013
Boledp1	Agaricomycotina	Basidiomycota	Agaricomycetes	Boletales	Boletaceae	Boletus	Boletus edulis	Boletus edulis	36056	Boletus edulis P√É¬É√Ç¬Ö√É¬Ç√Ç¬ôilba v1.0	18123	Miyauchi S et al.,2020
Mytre1	Pezizomycotina	Ascomycota	Dothideomycetes	Mytilinidiales	Mytilinidiaceae	Mytilinidion	Mytilinidion resinicola	Mytilinidion resinicola	574789	Mytilinidion resinicola CBS 304.34 v1.0	16794	Haridas S et al.,2020
Tulca1	Agaricomycotina	Basidiomycota	Agaricomycetes	Cantharellales	Tulasnellaceae	Tulasnella	Tulasnella calospora	Tulasnella calospora	156515	Tulasnella calospora AL13/4D v1.0	19659	Kohler A et al.,2015
Theter1	Agaricomycotina	Basidiomycota	Agaricomycetes	Thelephorales	Thelephoraceae	Thelephora	Thelephora terrestris	Thelephora terrestris	56493	Thelephora terrestris UH-Tt-Lm1 v1.0	13338	Miyauchi S et al.,2020
Lobtra1	Mortierellomycotina	Mucoromycota	Mortierellomycetes	Mortierellales	Mortierellaceae	Lobosporangium	Lobosporangium transversale	Lobosporangium transversale	64571	Lobosporangium transversale NRRL 3116 v1.0	11822	Mondo SJ et al.,2017
Wolco1	Agaricomycotina	Basidiomycota	Agaricomycetes	Polyporales	Laetiporaceae	Wolfiporia	Wolfiporia cocos	Wolfiporia cocos	81056	Wolfiporia cocos MD-104 SS10 v1.0	12746	Floudas D et al.,2012
Caupr_SCcomb		Chytridiomycota	Chytridiomycetes	Caulochytriales	Caulochytriaceae	Caulochytrium	Caulochytrium protostelioides	Caulochytrium protostelioides	1555241	Caulochytrium protostelioides ATCC 52028 single-cell v1.0	3328	Ahrendt SR et al.,2018
Antser1	Agaricomycotina	Basidiomycota	Agaricomycetes	Polyporales	Fomitopsidaceae	Antrodia	Antrodia serialis	Antrodia serialis	139415	Antrodia serialis Sig1Antser10 v1.0	17406	Hage H et al.,2021
Phohig1	Agaricomycotina	Basidiomycota	Agaricomycetes	Agaricales	Strophariaceae	Pholiota	Pholiota molesta	Pholiota molesta	2066989	Pholiota molesta CBS 144467 v1.0	17825	Steindorff AS et al.,2021
Cyastr2	Agaricomycotina	Basidiomycota	Agaricomycetes	Agaricales	Nidulariaceae	Cyathus	Cyathus striatus	Cyathus striatus	68777	Cyathus striatus AH 40144 v1.0	23513	Ruiz-Due√Ø¬ø¬Ωas FJ et al.,2020
Muclan1	Mucoromycotina	Mucoromycota	Mucoromycetes	Mucorales	Mucoraceae	Mucor	Mucor lanceolatus	Mucor lanceolatus	1091291	Mucor lanceolatus	10644	Lebreton A et al.,2020
Zoprh1	Pezizomycotina	Ascomycota	Dothideomycetes		Zopfiaceae	Zopfia	Zopfia rhizophila	Zopfia rhizophila	160035	Zopfia rhizophila v1.0	21730	Haridas S et al.,2020
Agrped1	Agaricomycotina	Basidiomycota	Agaricomycetes	Agaricales	Bolbitiaceae	Agrocybe	Agrocybe pediades	Agrocybe pediades	84607	Agrocybe pediades AH 40210 v1.0	17281	Ruiz-Due√Ø¬ø¬Ωas FJ et al.,2020
Dicsqu18370_1	Agaricomycotina	Basidiomycota	Agaricomycetes	Polyporales	Polyporaceae	Dichomitus	Dichomitus squalens	Dichomitus squalens	114155	Dichomitus squalens OM18370.1 v1.0	14950	Casado L√Ø¬ø¬Ωpez S et al.,2019
Morco1	Pezizomycotina	Ascomycota	Pezizomycetes	Pezizales	Morchellaceae	Morchella	Morchella importuna	Morchella importuna	1174673	Morchella importuna CCBAS932 v1.0	11600	Murat C et al.,2018
Pseve2	Pezizomycotina	Ascomycota	Sordariomycetes	Xylariales	Pseudomassariaceae	Pseudomassariella	Pseudomassariella vexata	Pseudomassariella vexata	1141098	Pseudomassariella vexata CBS 129021 v1.0	12565	Mondo SJ et al.,2017
Micld1	Pucciniomycotina	Basidiomycota	Microbotryomycetes	Microbotryales	Microbotryaceae	Microbotryum	Microbotryum lychnidis-dioicae	Microbotryum lychnidis-dioicae p1a1 lamole	683840	Microbotryum lychnidis-dioicae p1A1 Lamole	7819	Perlin MH et al.,2015
Melbi2	Pezizomycotina	Ascomycota	Leotiomycetes	Helotiales	Hyaloscyphaceae	Hyaloscypha	Hyaloscypha bicolor	Hyaloscypha bicolor	2482752	Meliniomyces bicolor E v2.0	18619	Martino E et al.,2018
Fusoxrap1	Pezizomycotina	Ascomycota	Sordariomycetes	Hypocreales	Nectriaceae	Fusarium	Fusarium oxysporum f. sp. raphani	Fusarium oxysporum f. sp. raphani 54005	1089458	Fusarium oxysporum f. sp. raphani 54005	25666	DeIulio GA et al.,2018
Pieho1_1	Pezizomycotina	Ascomycota	Dothideomycetes	Capnodiales	Piedraiaceae	Piedraia	Piedraia hortae	Piedraia hortae	147573	Piedraia hortae CBS 480.64 v1.1	7572	Haridas S et al.,2020
Clael1	Pezizomycotina	Ascomycota	Dothideomycetes	Pleosporales	Diademaceae	Clathrospora	Clathrospora elynae	Clathrospora elynae	706981	Clathrospora elynae CBS 161.51 v1.0	13617	Haridas S et al.,2020
Venin1	Pezizomycotina	Ascomycota	Dothideomycetes	Venturiales	Venturiaceae	Venturia	Venturia inaequalis	Venturia inaequalis	5025	Venturia inaequalis	13233	Deng CH et al.,2017
Rhior3	Mucoromycotina	Mucoromycota	Mucoromycetes	Mucorales	Rhizopodaceae	Rhizopus	Rhizopus delemar	Rhizopus delemar ra 99-880	246409	Rhizopus delemar 99-880 from Broad	17467	Ma LJ et al.,2009
Phlcen1	Agaricomycotina	Basidiomycota	Agaricomycetes	Polyporales	Meruliaceae	Phlebia	Phlebia centrifuga	Phlebia centrifuga	98765	Phlebia centrifuga FBCC195	13785	M√Ø¬ø¬Ωkel√Ø¬ø¬Ω MR et al.,2018
PosplRSB12_1	Agaricomycotina	Basidiomycota	Agaricomycetes	Polyporales	Dacryobolaceae	Postia	Postia placenta	Postia placenta mad-698-r-sb12	670580	Postia placenta MAD-698-R-SB12 v1.0	12541	Gaskell J et al.,2017
Pleery1	Agaricomycotina	Basidiomycota	Agaricomycetes	Agaricales	Pleurotaceae	Pleurotus	Pleurotus eryngii	Pleurotus eryngii	5323	Pleurotus eryngii ATCC 90797 v1.0	15960	Ruiz-Due√Ø¬ø¬Ωas FJ et al.,2020
Plucer1	Agaricomycotina	Basidiomycota	Agaricomycetes	Agaricales	Pluteaceae	Pluteus	Pluteus cervinus	Pluteus cervinus	181527	Pluteus cervinus NL-1719 v1.0	19818	Varga T et al.,2019
Rhiso1	Agaricomycotina	Basidiomycota	Agaricomycetes	Cantharellales	Ceratobasidiaceae	Rhizoctonia	Rhizoctonia solani ag-1	Rhizoctonia solani ag-1 ib	1108050	Rhizoctonia solani AG-1 IB	15157	Wibberg D et al.,2013
Conioc1	Pezizomycotina	Ascomycota	Sordariomycetes	Coniochaetales	Coniochaetaceae	Coniochaeta	Coniochaeta sp. 2t2.1	Coniochaeta sp. 2t2.1	1571157	Coniochaeta sp. 2T2.1 v1.0	24735	Mondo SJ et al.,N/D
Linin1	Pezizomycotina	Ascomycota	Dothideomycetes	Pleosporales	Lindgomycetaceae	Lindgomyces	Lindgomyces ingoldianus	Lindgomyces ingoldianus	673940	Lindgomyces ingoldianus ATCC 200398 v1.0	15956	Haridas S et al.,2020
Hetan2	Agaricomycotina	Basidiomycota	Agaricomycetes	Russulales	Bondarzewiaceae	Heterobasidion	Heterobasidion irregulare	Heterobasidion irregulare tc 32-1	747525	Heterobasidion annosum v2.0	13383	Olson A et al.,2012
Rhier1	Pezizomycotina	Ascomycota	Leotiomycetes	Helotiales	Leotiaceae	Pezoloma	Pezoloma ericae	Pezoloma ericae	2082293	Rhizoscyphus ericae UAMH 7357 v1.0	16784	Martino E et al.,2018
Cytmel1	Agaricomycotina	Basidiomycota	Agaricomycetes	Polyporales	Irpicaceae	Cytidiella	Cytidiella melzeri	Cytidiella melzeri	1883072	Cytidiella melzeri FP 102339 v1.0	13046	Hage H et al.,2021
Schpa1	Agaricomycotina	Basidiomycota	Agaricomycetes	Hymenochaetales	Schizoporaceae	Schizopora	Schizopora paradoxa	Schizopora paradoxa	27342	Schizopora paradoxa KUC8140 v1.0	17098	Min B et al.,2015
Conol1	Agaricomycotina	Basidiomycota	Agaricomycetes	Boletales	Coniophoraceae	Coniophora	Coniophora olivacea	Coniophora olivacea	85977	Coniophora olivacea MUCL 20566 v1.0	14928	Castanera R et al.,2017
Phaca1	Agaricomycotina	Basidiomycota	Agaricomycetes	Polyporales	Phanerochaetaceae	Phanerochaete	Phanerochaete carnosa	Phanerochaete carnosa	231932	Phanerochaete carnosa HHB-10118-Sp v1.0	13937	Suzuki H et al.,2012
Jaaar1	Agaricomycotina	Basidiomycota	Agaricomycetes	Jaapiales	Jaapiaceae	Jaapia	Jaapia argillacea	Jaapia argillacea	202697	Jaapia argillacea v1.0	16419	Riley R et al.,2014
HypCO275_1	Pezizomycotina	Ascomycota	Sordariomycetes	Xylariales	Hypoxylaceae	Hypoxylon	Hypoxylon sp. co27-5	Hypoxylon sp. co27-5	1001938	Hypoxylon sp. CO27-5 v1.0	12256	Wu W et al.,2017
Phiatt1	Pezizomycotina	Ascomycota	Eurotiomycetes	Chaetothyriales	Herpotrichiellaceae	Phialophora	Phialophora attinorum	Phialophora attinorum	1664694	Phialophora attae CBS 131958	11848	Moreno LF et al.,2015
DimcrSC1	Kickxellomycotina	Zoopagomycota	Dimargaritomycetes	Dimargaritales	Dimargaritaceae	Dimargaris	Dimargaris cristalligena	Dimargaris cristalligena	215637	Dimargaris cristalligena RSA 468 single-cell v1.0	7456	Ahrendt SR et al.,2018
Rhihy1		Chytridiomycota	Chytridiomycetes	Chytridiales	Chytriomycetaceae	Rhizoclosmatium	Rhizoclosmatium globosum	Rhizoclosmatium globosum	329046	Rhizoclosmatium globosum JEL800 v1.0	16990	Mondo SJ et al.,2017
Citma1	Saccharomycotina	Ascomycota	Saccharomycetes	Saccharomycetales	Saccharomycetaceae	Citeromyces	Citeromyces matritensis	Citeromyces matritensis	36909	Citeromyces matritensis NRRL Y-2407	7868	Krassowski T et al.,2018
Sisni1	Agaricomycotina	Basidiomycota	Agaricomycetes	Trechisporales	Hydnodontaceae	Sistotremastrum	Sistotremastrum niveocremeum	Sistotremastrum niveocremeum hhb9708	1314777	Sistotremastrum niveocremeum HHB9708 ss-1 1.0	13080	Nagy LG et al.,2016
ClaPMI390	Agaricomycotina	Basidiomycota	Agaricomycetes	Cantharellales	Clavulinaceae	Clavulina	Clavulina sp. pmi_390	Clavulina sp. pmi_390	1486700	Sistotrema sp. PMI_390 v1.0	15452	Miyauchi S et al.,2020
Blade1	Pezizomycotina	Ascomycota	Eurotiomycetes	Onygenales	Ajellomycetaceae	Blastomyces	Blastomyces gilchristii	Blastomyces gilchristii slh14081	559298	Blastomyces dermatitidis SLH14081	11343	Mu√Ø¬ø¬Ωoz JF et al.,2015
Ricme1	Agaricomycotina	Basidiomycota	Agaricomycetes	Russulales	Peniophoraceae	Peniophora	Peniophora	Peniophora	40463	Peniophora sp. v1.0	18952	Nagy LG et al.,2016
Glost2	Pezizomycotina	Ascomycota	Dothideomycetes		Gloniaceae	Glonium	Glonium stellatum	Glonium stellatum	574774	Glonium stellatum CBS 207.34 v1.0	14362	Peter M et al.,2016
Chagl_1	Pezizomycotina	Ascomycota	Sordariomycetes	Sordariales	Chaetomiaceae	Chaetomium	Chaetomium globosum	Chaetomium globosum cbs 148.51	306901	Chaetomium globosum v1.0	11124	Cuomo CA et al.,2015~Berka RM et al.,2011
Densp1	Agaricomycotina	Basidiomycota	Agaricomycetes	Russulales	Hericiaceae	Dentipellis	Dentipellis sp. kuc8613	Dentipellis sp. kuc8613	1883078	Dentipellis sp. KUC8613 v1.0	14320	Park H et al.,2019
Bysni1	Pezizomycotina	Ascomycota	Eurotiomycetes	Eurotiales	Thermoascaceae	Byssochlamys	Byssochlamys nivea	Byssochlamys nivea	5093	Paecilomyces niveus CO7 v1.0	10584	Biango-Daniels MN et al.,2018
Auramp1	Agaricomycotina	Basidiomycota	Agaricomycetes	Agaricales	Schizophyllaceae	Auriculariopsis	Auriculariopsis ampla	Auriculariopsis ampla	97359	Auriculariopsis ampla NL-1724 v1.0	15576	Alm√Ø¬ø¬Ωsi √Ø¬ø¬Ω et al.,2019
Panru1	Agaricomycotina	Basidiomycota	Agaricomycetes	Polyporales	Panaceae	Panus	Panus rudis	Panus rudis	48022	Panus rudis PR-1116 ss-1 v1.0	13568	Hage H et al.,2021
Lyoat1	Agaricomycotina	Basidiomycota	Agaricomycetes	Agaricales	Lyophyllaceae	Lyophyllum	Lyophyllum atratum	Lyophyllum atratum	117065	Lyophyllum atratum CBS 144462 v1.0	15046	Steindorff AS et al.,2021
Stehi1	Agaricomycotina	Basidiomycota	Agaricomycetes	Russulales	Stereaceae	Stereum	Stereum hirsutum	Stereum hirsutum fp-91666 ss1	721885	Stereum hirsutum FP-91666 SS1 v1.0	14072	Floudas D et al.,2012
Macan1	Pezizomycotina	Ascomycota	Dothideomycetes	Pleosporales	Didymellaceae	Macroventuria	Macroventuria anomochaeta	Macroventuria anomochaeta	301207	Macroventuria anomochaeta CBS 525.71 v1.0	12954	Haridas S et al.,2020
Pennord1	Pezizomycotina	Ascomycota	Eurotiomycetes	Eurotiales	Aspergillaceae	Penicillium	Penicillium nordicum	Penicillium nordicum	229535	Penicillium nordicum DAOMC 185683	12959	Wingfield BD et al.,2015
Perma1	Pezizomycotina	Ascomycota	Dothideomycetes	Pleosporales	Periconiaceae	Periconia	Periconia macrospinosa	Periconia macrospinosa	97972	Periconia macrospinosa DSE2036 v1.0	18750	Knapp DG et al.,2018
Calco1	Agaricomycotina	Basidiomycota	Dacrymycetes	Dacrymycetales	Dacrymycetaceae	Calocera	Calocera cornea	Calocera cornea hhb12733	1353952	Calocera cornea v1.0	13177	Nagy LG et al.,2016
Basme2finSC	Entomophthoromycotina	Zoopagomycota	Basidiobolomycetes	Basidiobolales	Basidiobolaceae	Basidiobolus	Basidiobolus meristosporus	Basidiobolus meristosporus	423460	Basidiobolus meristosporus CBS 931.73 v1.0	16111	Mondo SJ et al.,2017
YarliYlCW001	Saccharomycotina	Ascomycota	Saccharomycetes	Saccharomycetales	Dipodascaceae	Yarrowia	Yarrowia lipolytica	Yarrowia lipolytica	4952	Yarrowia lipolytica YlCW001 v1.0	6800	Walker C et al.,2020
Fishe1	Agaricomycotina	Basidiomycota	Agaricomycetes	Agaricales	Fistulinaceae	Fistulina	Fistulina hepatica	Fistulina hepatica atcc 64428	1128425	Fistulina hepatica v1.0	11244	Floudas D et al.,2015
Neucr_trp3_1	Pezizomycotina	Ascomycota	Sordariomycetes	Sordariales	Sordariaceae	Neurospora	Neurospora crassa	Neurospora crassa	5141	Neurospora crassa FGSC 73 trp-3 v1.0	11978	Baker SE et al.,2015
Rhyru1_1	Pezizomycotina	Ascomycota	Dothideomycetes	Hysteriales	Hysteriaceae	Rhytidhysteron	Rhytidhysteron rufulum	Rhytidhysteron rufulum	37885	Rhytidhysteron rufulum	12117	Ohm RA et al.,N/D
Micmi1	Pezizomycotina	Ascomycota	Dothideomycetes	Microthyriales	Microthyriaceae	Microthyrium	Microthyrium microscopicum	Microthyrium microscopicum	703497	Microthyrium microscopicum CBS 115976 v1.0	12494	Haridas S et al.,2020
Leppa1	Pezizomycotina	Ascomycota	Dothideomycetes	Mytilinidiales	Argynnaceae	Lepidopterella	Lepidopterella palustris	Lepidopterella palustris	741139	Lepidopterella palustris v1.0	13870	Peter M et al.,2016
Neoirr1	Taphrinomycotina	Ascomycota	Neolectomycetes	Neolectales	Neolectaceae	Neolecta	Neolecta irregularis	Neolecta irregularis	48691	Neolecta irregularis DAH-1 v1.0	6674	Nguyen TA et al.,2017
Lopnu1	Pezizomycotina	Ascomycota	Dothideomycetes	Pleosporales	Lophiotremataceae	Lophiotrema	Lophiotrema nucula	Lophiotrema nucula	690887	Lophiotrema nucula CBS 627.86 v1.0	18117	Haridas S et al.,2020
Gyrli1	Agaricomycotina	Basidiomycota	Agaricomycetes	Boletales	Gyrodontaceae	Gyrodon	Gyrodon lividus	Gyrodon lividus	85971	Gyrodon lividus BX v1.0	11779	Miyauchi S et al.,2020
Sodal1	Pezizomycotina	Ascomycota	Sordariomycetes	Glomerellales	Plectosphaerellaceae	Sodiomyces	Sodiomyces alkalinus	Sodiomyces alkalinus	1302862	Sodiomyces alkalinus v1.0	9411	Grum-Grzhimaylo AA et al.,2018
Colny1	Pezizomycotina	Ascomycota	Sordariomycetes	Glomerellales	Glomerellaceae	Colletotrichum	Colletotrichum nymphaeae	Colletotrichum nymphaeae sa-01	1460502	Colletotrichum nymphaeae SA-01	14404	Baroncelli R et al.,2016
Aulhe2	Pezizomycotina	Ascomycota	Dothideomycetes	Aulographales	Aulographaceae	Aulographum	Aulographum hederae	Aulographum hederae	1176130	Aulographum hederae v2.0	12127	Haridas S et al.,2020
Zymbr1	Pezizomycotina	Ascomycota	Dothideomycetes	Mycosphaerellales	Mycosphaerellaceae	Zymoseptoria	Zymoseptoria brevis	Zymoseptoria brevis	1047168	Zymoseptoria brevis Zb18110	10566	Grandaubert J et al.,2015
EndpusZ1	Pezizomycotina	Ascomycota	Eurotiomycetes	Verrucariales	Verrucariaceae	Endocarpon	Endocarpon pusillum	Endocarpon pusillum z07020	1263415	Endocarpon pusillum Z07020	9238	Wang YY et al.,2014
Sebve1	Agaricomycotina	Basidiomycota	Agaricomycetes	Sebacinales	Serendipitaceae	Serendipita	Serendipita vermifera	Serendipita vermifera	109899	Sebacina vermifera MAFF 305830 v1.0	15312	Kohler A et al.,2015
Bimnz1	Pezizomycotina	Ascomycota	Dothideomycetes	Pleosporales	Didymosphaeriaceae	Bimuria	Bimuria novae-zelandiae	Bimuria novae-zelandiae	147497	Bimuria novae-zelandiae CBS 107.79 v1.0	16681	Haridas S et al.,2020
Catan2		Blastocladiomycota	Blastocladiomycetes	Blastocladiales	Catenariaceae	Catenaria	Catenaria anguillulae	Catenaria anguillulae	109876	Catenaria anguillulae PL171 v2.0	12804	Mondo SJ et al.,2017
Magpo1	Pezizomycotina	Ascomycota	Sordariomycetes	Magnaporthales	Magnaporthaceae	Magnaporthiopsis	Magnaporthiopsis poae	Magnaporthiopsis poae atcc 64411	644358	Magnaporthiopsis poae ATCC 64411	12335	Okagaki LH et al.,2015
Talst1_2	Pezizomycotina	Ascomycota	Eurotiomycetes	Eurotiales	Trichocomaceae	Talaromyces	Talaromyces stipitatus	Talaromyces stipitatus atcc 10500	441959	Talaromyces stipitatus ATCC 10500	13252	Nierman WC et al.,2015
Sakvas1	Mucoromycotina	Mucoromycota	Mucoromycetes	Mucorales	Saksenaeaceae	Saksenaea	Saksenaea vasiformis	Saksenaea vasiformis	90258	Saksenaea vasiformis B4078	9387	Chibucos MC et al.,2016
Phcit1	Pezizomycotina	Ascomycota	Dothideomycetes	Botryosphaeriales	Phyllostictaceae	Phyllosticta	Phyllosticta citribraziliensis	Phyllosticta citribraziliensis	989973	Phyllosticta citribraziliensis CBS 100098 v1.0	11101	Guarnaccia V et al.,2019
Thasp1	Zoopagomycotina	Zoopagomycota	Zoopagomycetes	Zoopagales	Sigmoideomycetaceae	Thamnocephalis	Thamnocephalis sphaerospora	Thamnocephalis sphaerospora	78915	Thamnocephalis sphaerospora RSA 1356 single-cell v1.0	6857	Ahrendt SR et al.,2018
Diaam1	Pezizomycotina	Ascomycota	Sordariomycetes	Diaporthales	Diaporthaceae	Diaporthe	Diaporthe ampelina	Diaporthe ampelina	1214573	Diaporthe ampelina UCDDA912	10704	Morales-Cruz A et al.,2015
Satdi1	Saccharomycotina	Ascomycota	Saccharomycetes	Saccharomycetales	Pichiaceae	Saturnispora	Saturnispora dispora	Saturnispora dispora	29835	Saturnispora dispora NRRL Y-1447	4881	Krassowski T et al.,2018
Ganpr1		Chytridiomycota	Monoblepharidomycetes	Monoblepharidales	Gonapodyaceae	Gonapodya	Gonapodya prolifera	Gonapodya prolifera	1123529	Gonapodya prolifera v1.0	13902	Chang Y et al.,2015
Conco1	Entomophthoromycotina	Zoopagomycota	Entomophthoromycetes	Entomophthorales	Ancylistaceae	Conidiobolus	Conidiobolus coronatus	Conidiobolus coronatus	34488	Conidiobolus coronatus NRRL28638 v1.0	10635	Chang Y et al.,2015
Polfu1	Pezizomycotina	Ascomycota	Dothideomycetes	Pleosporales	Tetraplosphaeriaceae	Polyplosphaeria	Polyplosphaeria fusca	Polyplosphaeria fusca	682080	Polyplosphaeria fusca CBS 125425 v1.0	15194	Haridas S et al.,2020
Setho1	Pezizomycotina	Ascomycota	Dothideomycetes	Pleosporales	Phaeosphaeriaceae	Setomelanomma	Setomelanomma holmii	Setomelanomma holmii	210430	Setomelanomma holmii CBS 110217 v1.0	14389	Haridas S et al.,2020
Wican1	Saccharomycotina	Ascomycota	Saccharomycetes	Saccharomycetales	Phaffomycetaceae	Wickerhamomyces	Wickerhamomyces anomalus	Wickerhamomyces anomalus	4927	Wickerhamomyces anomalus NRRL Y-366-8 v1.0	6423	Riley R et al.,2016
Neole1	Agaricomycotina	Basidiomycota	Agaricomycetes	Gloeophyllales	Gloeophyllaceae	Neolentinus	Neolentinus lepideus	Neolentinus lepideus hhb14362 ss-1	1314782	Neolentinus lepideus v1.0	13164	Nagy LG et al.,2016
Lopma1	Pezizomycotina	Ascomycota	Dothideomycetes	Pleosporales	Lophiostomataceae	Lophiostoma	Lophiostoma macrostomum	Lophiostoma macrostomum cbs 122681	1314788	Lophiostoma macrostomum v1.0	16160	Haridas S et al.,2020
Punst1	Agaricomycotina	Basidiomycota	Agaricomycetes	Corticiales	Punctulariaceae	Punctularia	Punctularia strigosozonata	Punctularia strigosozonata hhb-11173 ss5	741275	Punctularia strigosozonata v1.0	11538	Floudas D et al.,2012
Lizem1	Pezizomycotina	Ascomycota	Dothideomycetes		Pseudoperisporiaceae	Lizonia	Lizonia empirigonia	Lizonia empirigonia	1496277	Lizonia empirigonia CBS 542.76 v1.0	12467	Haridas S et al.,2020
Aurpu_var_pul1	Pezizomycotina	Ascomycota	Dothideomycetes	Dothideales	Saccotheciaceae	Aureobasidium	Aureobasidium pullulans	Aureobasidium pullulans	5580	Aureobasidium pullulans var. pullulans EXF-150	11866	Gostin?ar C et al.,2014
Oidma1	Pezizomycotina	Ascomycota	Leotiomycetes		Myxotrichaceae	Oidiodendron	Oidiodendron maius	Oidiodendron maius zn	913774	Oidiodendron maius Zn v1.0	16703	Kohler A et al.,2015~Martino E et al.,2018
Pocchl1	Pezizomycotina	Ascomycota	Sordariomycetes	Hypocreales	Clavicipitaceae	Pochonia	Pochonia chlamydosporia	Pochonia chlamydosporia 170	1380566	Pochonia chlamydosporia 170	14204	Wang G et al.,2016
Sacpr1	Pezizomycotina	Ascomycota	Dothideomycetes	Botryosphaeriales	Saccharataceae	Saccharata	Saccharata proteae	Saccharata proteae	131308	Saccharata proteae CBS 121410 v1.0	9234	Haridas S et al.,2020
Cocvi1	Pezizomycotina	Ascomycota	Dothideomycetes	Pleosporales	Pleosporaceae	Bipolaris	Bipolaris victoriae	Bipolaris victoriae fi3	930091	Cochliobolus victoriae FI3 v1.0	12894	Condon BJ et al.,N/D
Trepe1	Pezizomycotina	Ascomycota	Dothideomycetes	Pleosporales	Trematosphaeriaceae	Trematosphaeria	Trematosphaeria pertusa	Trematosphaeria pertusa	390896	Trematosphaeria pertusa CBS 122368 v1.0	17306	Haridas S et al.,2020
Pseudest1	Pezizomycotina	Ascomycota	Leotiomycetes		Pseudeurotiaceae	Pseudogymnoascus	Pseudogymnoascus destructans	Pseudogymnoascus destructans 20631-21	658429	Pseudogymnoascus destructans 20631-21	9335	Drees KP et al.,2016
Leucr1	Pucciniomycotina	Basidiomycota	Microbotryomycetes	Leucosporidiales	Leucosporidiaceae	Leucosporidium	Leucosporidium creatinivorum	Leucosporidium creatinivorum	5278	Leucosporidiella creatinivora UCDFST 62-1032 v1.0	9854	Mondo SJ et al.,2017
Delco1	Pezizomycotina	Ascomycota	Dothideomycetes	Pleosporales	Delitschiaceae	Delitschia	Delitschia confertaspora	Delitschia confertaspora	1504671	Delitschia confertaspora ATCC 74209 v1.0	10171	Haridas S et al.,2020
Bysci1	Pezizomycotina	Ascomycota	Dothideomycetes	Pleosporales	Massarinaceae	Byssothecium	Byssothecium circinans	Byssothecium circinans	147558	Byssothecium circinans CBS 675.92 v1.0	15785	Haridas S et al.,2020
Crypa2	Pezizomycotina	Ascomycota	Sordariomycetes	Diaporthales	Cryphonectriaceae	Cryphonectria	Cryphonectria parasitica	Cryphonectria parasitica ep155	660469	Cryphonectria parasitica EP155 v2.0	11609	Crouch JA et al.,2020
Ophdi1	Pezizomycotina	Ascomycota	Dothideomycetes	Pleosporales	Leptosphaeriaceae	Ophiobolus	Ophiobolus disseminans	Ophiobolus disseminans	1469910	Ophiobolus disseminans CBS 113818 v1.0	16027	Haridas S et al.,2020
TriviGv29_8_2	Pezizomycotina	Ascomycota	Sordariomycetes	Hypocreales	Hypocreaceae	Trichoderma	Trichoderma virens	Trichoderma virens gv29-8	413071	Trichoderma virens Gv29-8 v2.0	12423	Kubicek CP et al.,N/D
Erebi1	Pezizomycotina	Ascomycota	Dothideomycetes	Eremomycetales	Eremomycetaceae	Eremomyces	Eremomyces bilateralis	Eremomyces bilateralis cbs 781.70	1392243	Eremomyces bilateralis CBS 781.70 v1.0	9881	Haridas S et al.,2020
Rhoto_IFO0559_1	Pucciniomycotina	Basidiomycota	Microbotryomycetes	Sporidiobolales	Sporidiobolaceae	Rhodotorula	Rhodotorula toruloides	Rhodotorula toruloides	5286	Rhodosporidium toruloides IFO0559_1	8165	Zhang S et al.,2016
Corca1	Pezizomycotina	Ascomycota	Dothideomycetes	Pleosporales	Corynesporascaceae	Corynespora	Corynespora cassiicola	Corynespora cassiicola	59586	Corynespora cassiicola CCP v1.0	17166	Lopez D et al.,N/D
Eutla1	Pezizomycotina	Ascomycota	Sordariomycetes	Xylariales	Diatrypaceae	Eutypa	Eutypa lata	Eutypa lata ucrel1	1287681	Eutypa lata UCREL1	11685	Blanco-Ulate B et al.,2013
Lenfl1	Pezizomycotina	Ascomycota	Dothideomycetes	Pleosporales	Lentitheciaceae	Lentithecium	Lentithecium fluviatile	Lentithecium fluviatile	690899	Lentithecium fluviatile v1.0	16742	Haridas S et al.,2020
Botdo1_1	Pezizomycotina	Ascomycota	Dothideomycetes	Botryosphaeriales	Botryosphaeriaceae	Botryosphaeria	Botryosphaeria dothidea	Botryosphaeria dothidea	55169	Botryosphaeria dothidea	14998	Marsberg A et al.,2017
Aciri1_iso	Pezizomycotina	Ascomycota	Dothideomycetes	Mycosphaerellales	Teratosphaeriaceae	Acidomyces	Acidomyces sp. 'richmondensis'	Acidomyces sp. 'richmondensis'	245562	Acidomyces richmondensis BFW	11202	Mosier AC et al.,N/D
Melpu1	Pezizomycotina	Ascomycota	Dothideomycetes	Pleosporales	Melanommataceae	Melanomma	Melanomma pulvis-pyrius	Melanomma pulvis-pyrius	100047	Melanomma pulvis-pyrius v1.0	15881	Haridas S et al.,2020
Aplpr1	Pezizomycotina	Ascomycota	Dothideomycetes	Botryosphaeriales	Aplosporellaceae	Aplosporella	Aplosporella prunicola	Aplosporella prunicola	462254	Aplosporella prunicola CBS 121.167 v1.0	12579	Haridas S et al.,2020
Spapa3	Saccharomycotina	Ascomycota	Saccharomycetes	Saccharomycetales	Debaryomycetaceae	Spathaspora	Spathaspora passalidarum	Spathaspora passalidarum nrrl y-27907	619300	Spathaspora passalidarum NRRL Y-27907 v2.0	5983	Wohlbach DJ et al.,2011
Linpe1	Kickxellomycotina	Zoopagomycota	Kickxellomycetes	Kickxellales	Kickxellaceae	Linderina	Linderina pennispora	Linderina pennispora	61395	Linderina pennispora ATCC 12442 v1.0	9351	Mondo SJ et al.,2017
Lipst1_1	Saccharomycotina	Ascomycota	Saccharomycetes	Saccharomycetales	Lipomycetaceae	Lipomyces	Lipomyces starkeyi	Lipomyces starkeyi nrrl y-11557	675824	Lipomyces starkeyi NRRL Y-11557 v1.0	8192	Riley R et al.,2016
Tryvi1	Pezizomycotina	Ascomycota	Dothideomycetes	Trypetheliales	Trypetheliaceae	Viridothelium	Viridothelium virens	Viridothelium virens	1048519	Viridothelium virens v1.0	11858	Haridas S et al.,2020
Ustma2_2	Ustilaginomycotina	Basidiomycota	Ustilaginomycetes	Ustilaginales	Ustilaginaceae	Ustilago	Ustilago maydis	Ustilago maydis 521	237631	Ustilago maydis 521 v2.0	6785	K√Ø¬ø¬Ωmper J et al.,2006
Cypeu1	Pezizomycotina	Ascomycota	Eurotiomycetes	Chaetothyriales	Cyphellophoraceae	Cyphellophora	Cyphellophora europaea	Cyphellophora europaea cbs 101466	1220924	Cyphellophora europaea CBS 101466	11094	Teixeira MM et al.,2017
Phybl2	Mucoromycotina	Mucoromycota	Mucoromycetes	Mucorales	Phycomycetaceae	Phycomyces	Phycomyces blakesleeanus	Phycomyces blakesleeanus	4837	Phycomyces blakesleeanus NRRL1555 v2.0	16528	Corrochano LM et al.,2016
Spofi1	Pezizomycotina	Ascomycota	Dothideomycetes	Pleosporales	Sporormiaceae	Sporormia	Sporormia fimetaria	Sporormia fimetaria cbs 119925	1340428	Sporormia fimetaria v1.0	10783	Haridas S et al.,2020
Ptegra1	Agaricomycotina	Basidiomycota	Agaricomycetes	Agaricales	Pterulaceae	Pterula	Pterula gracilis	Pterula gracilis	1884261	Pterula gracilis CBS309.79 v1.0	12873	Varga T et al.,2019
Psehy1	Pezizomycotina	Ascomycota	Dothideomycetes	Acrospermales	Acrospermaceae	Pseudovirgaria	Pseudovirgaria hyperparasitica	Pseudovirgaria hyperparasitica	470096	Pseudovirgaria hyperparasitica CBS 121739 v1.0	11232	Haridas S et al.,2020
Rhili1	Pezizomycotina	Ascomycota	Dothideomycetes	Aulographales	Rhizodiscinaceae	Rhizodiscina	Rhizodiscina lignyota	Rhizodiscina lignyota	1504668	Rhizodiscina lignyota CBS 133067 v1.0	12801	Haridas S et al.,2020
Trias2479	Agaricomycotina	Basidiomycota	Tremellomycetes	Trichosporonales	Trichosporonaceae	Trichosporon	Trichosporon asahii var. asahii	Trichosporon asahii var. asahii cbs 2479	1186058	Trichosporon asahii var. asahii CBS 2479	8300	Yang R et al.,2003
Meimi1	Ustilaginomycotina	Basidiomycota	Exobasidiomycetes	Exobasidiales	Brachybasidiaceae	Meira	Meira miltonrushii	Meira miltonrushii	1280837	Meira miltonrushii MCA 3882 v1.0	7452	Kijpornyongpan T et al.,2018
Liccor1	Mucoromycotina	Mucoromycota	Mucoromycetes	Mucorales	Lichtheimiaceae	Lichtheimia	Lichtheimia corymbifera	Lichtheimia corymbifera jmrc:fsu:9682	1263082	Lichtheimia corymbifera JMRC:FSU:9682	13404	Schwartze VU et al.,2014
Schja1	Taphrinomycotina	Ascomycota	Schizosaccharomycetes	Schizosaccharomycetales	Schizosaccharomycetaceae	Schizosaccharomyces	Schizosaccharomyces japonicus	Schizosaccharomyces japonicus yfs275	402676	Schizosaccharomyces japonicus yFS275	4878	Rhind N et al.,2011
Crevar1	Agaricomycotina	Basidiomycota	Agaricomycetes	Agaricales	Crepidotaceae	Crepidotus	Crepidotus variabilis	Crepidotus variabilis	179855	Crepidotus variabilis CBS 506.95 v1.0	14573	Ruiz-Due√Ø¬ø¬Ωas FJ et al.,2020
Tapde1_1	Taphrinomycotina	Ascomycota	Taphrinomycetes	Taphrinales	Taphrinaceae	Taphrina	Taphrina deformans	Taphrina deformans pycc 5710	1097556	Taphrina deformans	4609	Ciss√Ø¬ø¬Ω OH et al.,2013
Plicr1	Agaricomycotina	Basidiomycota	Agaricomycetes	Amylocorticiales	Amylocorticiaceae	Plicaturopsis	Plicaturopsis crispa	Plicaturopsis crispa fd-325 ss-3	944288	Plicaturopsis crispa v1.0	13626	Kohler A et al.,2015
Cersu1	Agaricomycotina	Basidiomycota	Agaricomycetes	Polyporales	Gelatoporiaceae	Gelatoporia	Gelatoporia subvermispora	Gelatoporia subvermispora b	914234	Ceriporiopsis (Gelatoporia) subvermispora B	12125	Fernandez-Fueyo E et al.,2012
Tribi1	Pezizomycotina	Ascomycota	Dothideomycetes	Phaeotrichales	Phaeotrichaceae	Trichodelitschia	Trichodelitschia bisporula	Trichodelitschia bisporula	703511	Trichodelitschia bisporula CBS 262.69 v1.0	10181	Haridas S et al.,2020
Beaba1	Pezizomycotina	Ascomycota	Sordariomycetes	Hypocreales	Cordycipitaceae	Beauveria	Beauveria bassiana	Beauveria bassiana arsef 2860	655819	Beauveria bassiana ARSEF 2860	10364	Xiao G et al.,N/D
Phach1	Pezizomycotina	Ascomycota	Eurotiomycetes	Phaeomoniellales	Phaeomoniellaceae	Phaeomoniella	Phaeomoniella chlamydospora	Phaeomoniella chlamydospora	158046	Phaeomoniella chlamydospora UCRPC4	6907	Morales-Cruz A et al.,2015
Ascni1	Pezizomycotina	Ascomycota	Pezizomycetes	Pezizales	Ascodesmidaceae	Ascodesmis	Ascodesmis nigricans	Ascodesmis nigricans	341454	Ascodesmis nigricans CBS 389.68 v1.0	9622	L√Ø¬ø¬Ωtkenhaus R et al.,2019
Tolinf1	Pezizomycotina	Ascomycota	Sordariomycetes	Hypocreales	Ophiocordycipitaceae	Tolypocladium	Tolypocladium inflatum	Tolypocladium inflatum	29910	Tolypocladium inflatum NRRL 8044	9998	Bushley KE et al.,2013
Patat1	Pezizomycotina	Ascomycota	Dothideomycetes	Patellariales	Patellariaceae	Patellaria	Patellaria atrata	Patellaria atrata cbs 101060	1346257	Patellaria atrata v1.0	9794	Haridas S et al.,2020
Pipcy3_1	Zoopagomycotina	Zoopagomycota	Zoopagomycetes	Zoopagales	Piptocephalidaceae	Piptocephalis	Piptocephalis cylindrospora	Piptocephalis cylindrospora	1907219	Piptocephalis cylindrospora RSA 2659 single-cell v3.0	4301	Ahrendt SR et al.,2018
Abobie1	Agaricomycotina	Basidiomycota	Agaricomycetes	Polyporales	Podoscyphaceae	Abortiporus	Abortiporus biennis	Abortiporus biennis	137743	Abortiporus biennis CIRM-BRFM1778 v1.0	11767	Hage H et al.,2021
Prola1	Taphrinomycotina	Ascomycota	Taphrinomycetes	Taphrinales	Protomycetaceae	Protomyces	Protomyces lactucaedebilis	Protomyces lactucaedebilis	2754530	Protomyces lactucaedebilis 12-1054 v1.0	6726	Mondo SJ et al.,2017
Amnli1	Pezizomycotina	Ascomycota	Dothideomycetes	Pleosporales	Amniculicolaceae	Amniculicola	Amniculicola lignicola	Amniculicola lignicola cbs 123094	1392246	Amniculicola lignicola CBS 123094 v1.0	15590	Haridas S et al.,2020
Triru1	Pezizomycotina	Ascomycota	Eurotiomycetes	Onygenales	Arthrodermataceae	Trichophyton	Trichophyton rubrum	Trichophyton rubrum cbs 118892	559305	Trichophyton rubrum CBS 118892	8707	Martinez DA et al.,N/D
Treme1	Agaricomycotina	Basidiomycota	Tremellomycetes	Tremellales	Tremellaceae	Tremella	Tremella mesenterica	Tremella mesenterica dsm 1558	578456	Tremella mesenterica Fries v1.0	8313	Floudas D et al.,2012
Ustsp1	Ustilaginomycotina	Basidiomycota	Ustilaginomycetes	Violaceomycetales	Violaceomycetaceae	Violaceomyces	Violaceomyces palustris	Violaceomyces palustris	1673888	Violaceomyces palustris SA 807 v1.0	8060	Kijpornyongpan T et al.,2018~Albu S et al.,2015
Verga1	Pezizomycotina	Ascomycota	Dothideomycetes	Venturiales	Sympoventuriaceae	Verruconis	Verruconis gallopava	Verruconis gallopava	253628	Verruconis gallopava	11357	Teixeira MM et al.,2017
Tescy1	Ustilaginomycotina	Basidiomycota	Ustilaginomycetes	Ustilaginales	Anthracoideaceae	Testicularia	Testicularia cyperi	Testicularia cyperi	1882483	Testicularia cyperi MCA 3645 v1.0	7069	Kijpornyongpan T et al.,2018
Magor1	Pezizomycotina	Ascomycota	Sordariomycetes	Magnaporthales	Pyriculariaceae	Pyricularia	Pyricularia oryzae	Pyricularia oryzae 70-15	242507	Magnaporthe oryzae 70-15 v3.0	12836	Dean RA et al.,2005
Ascsa1	Pezizomycotina	Ascomycota	Leotiomycetes	Helotiales	Helotiaceae	Ascocoryne	Ascocoryne sarcoides	Ascocoryne sarcoides nrrl 50072	1016881	Ascocoryne sarcoides NRRL50072	10672	Gianoulis TA et al.,N/D
Clasph1	Pezizomycotina	Ascomycota	Dothideomycetes	Cladosporiales	Cladosporiaceae	Cladosporium	Cladosporium sphaerospermum	Cladosporium sphaerospermum	92950	Cladosporium sphaerospermum UM 843	8807	Ng KP et al.,2012
Crafun1	Agaricomycotina	Basidiomycota	Agaricomycetes	Agaricales	Crassisporiaceae	Crassisporium	Crassisporium funariophilum	Crassisporium funariophilum	1954473	Crassisporium funariophilum CBS 144457 v1.0	13637	Steindorff AS et al.,2021
Cryte1	Agaricomycotina	Basidiomycota	Tremellomycetes	Filobasidiales	Piskurozymaceae	Solicoccozyma	Solicoccozyma terricola	Solicoccozyma terricola	104414	Cryptococcus terricola JCM 24523 v1.0	8560	Close D et al.,2016
Pyrsp1	Pezizomycotina	Ascomycota	Dothideomycetes	Pleosporales	Cucurbitariaceae	Pyrenochaeta	Pyrenochaeta sp. ds3say3a	Pyrenochaeta sp. ds3say3a	765867	Pyrenochaeta sp. DS3sAY3a v1.0	14995	Zeiner CA et al.,N/D
Rigmic1	Agaricomycotina	Basidiomycota	Agaricomycetes	Polyporales	Meripilaceae	Rigidoporus	Rigidoporus microporus	Rigidoporus microporus	219653	Rigidoporus microporus ED310 v1.0	10917	Oghenekaro AO et al.,2020
Marbr1	Pezizomycotina	Ascomycota	Leotiomycetes	Helotiales	Dermateaceae	Marssonina	Marssonina brunnea f. sp. 'multigermtubi'	Marssonina brunnea f. sp. 'multigermtubi' mb_m1	1072389	Marssonina brunnea f. sp. multigermtubi MB_m1	10027	Zhu S et al.,2012
Cryne_H99_1	Agaricomycotina	Basidiomycota	Tremellomycetes	Tremellales	Cryptococcaceae	Cryptococcus	Cryptococcus neoformans var. grubii	Cryptococcus neoformans var. grubii h99	235443	Cryptococcus neoformans var. grubii H99	6967	Janbon G et al.,2014
Plesi1	Pezizomycotina	Ascomycota	Dothideomycetes	Pleosporales	Pleomassariaceae	Pleomassaria	Pleomassaria siparia	Pleomassaria siparia	100044	Pleomassaria siparia v1.0	13486	Haridas S et al.,2020
Clagr3	Pezizomycotina	Ascomycota	Lecanoromycetes	Lecanorales	Cladoniaceae	Cladonia	Cladonia grayi	Cladonia grayi	27339	Cladonia grayi Cgr/DA2myc/ss v2.0	11389	Armaleo D et al.,2019
Phisc1	Pezizomycotina	Ascomycota	Leotiomycetes	Helotiales	Mollisiaceae	Phialocephala	Phialocephala scopiformis	Phialocephala scopiformis	149040	Phialocephala scopiformis 5WS22E1 v1.0	18573	Walker AK et al.,2016
Ophnu1	Pezizomycotina	Ascomycota	Sordariomycetes	Ophiostomatales	Ophiostomataceae	Ophiostoma	Ophiostoma novo-ulmi subsp. novo-ulmi	Ophiostoma novo-ulmi subsp. novo-ulmi h327	1224258	Ophiostoma novo-ulmi subsp. novo-ulmi H327	8640	Forgetta V et al.,2013~Comeau AM et al.,2014
Synrac1	Mucoromycotina	Mucoromycota	Mucoromycetes	Mucorales	Syncephalastraceae	Syncephalastrum	Syncephalastrum racemosum	Syncephalastrum racemosum	13706	Syncephalastrum racemosum NRRL 2496 v1.0	11124	Mondo SJ et al.,2017
Micbo1	Pezizomycotina	Ascomycota	Sordariomycetes	Xylariales	Microdochiaceae	Microdochium	Microdochium bolleyi	Microdochium bolleyi	196109	Microdochium bolleyi J235TASD1 v1.0	13177	David AS et al.,2016
Sacca1	Saccharomycotina	Ascomycota	Saccharomycetes	Saccharomycetales	Saccharomycopsidaceae	Saccharomycopsis	Saccharomycopsis capsularis	Saccharomycopsis capsularis	36036	Saccharomycopsis capsularis NRRL Y-17639	6736	Krassowski T et al.,2018
Arxad1	Saccharomycotina	Ascomycota	Saccharomycetes	Saccharomycetales	Trichomonascaceae	Blastobotrys	Blastobotrys adeninivorans	Blastobotrys adeninivorans lr3	1401090	Blastobotrys (Arxula) adeninivorans	6119	Kunze G et al.,N/D
Delst1	Pezizomycotina	Ascomycota	Dothideomycetes	Dothideales	Dothioraceae	Delphinella	Delphinella strobiligena	Delphinella strobiligena	147560	Delphinella strobiligena CBS 735.71 v1.0	10337	Haridas S et al.,2020
Monha1	Pezizomycotina	Ascomycota	Orbiliomycetes	Orbiliales	Orbiliaceae	Dactylellina	Dactylellina haptotyla	Dactylellina haptotyla cbs 200.50	1284197	Monacrosporium haptotylum CBS 200.50	10959	Meerupati T et al.,2013~Andersson KM et al.,2013
Uncre1	Pezizomycotina	Ascomycota	Eurotiomycetes	Onygenales	Onygenaceae	Uncinocarpus	Uncinocarpus reesii	Uncinocarpus reesii 1704	336963	Uncinocarpus reesii UAMH 1704	7798	Sharpton TJ et al.,2009
Myrdu1	Pezizomycotina	Ascomycota	Dothideomycetes	Myriangiales	Myriangiaceae	Myriangium	Myriangium duriaei	Myriangium duriaei	147570	Myriangium duriaei CBS 260.36 v1.0	10685	Haridas S et al.,2020
Spipu1		Chytridiomycota	Chytridiomycetes	Spizellomycetales	Spizellomycetaceae	Spizellomyces	Spizellomyces punctatus	Spizellomyces punctatus daom br117	645134	Spizellomyces punctatus DAOM BR117	9424	Russ C et al.,2016
Phaal1	Pezizomycotina	Ascomycota	Sordariomycetes	Togniniales	Togniniaceae	Phaeoacremonium	Phaeoacremonium minimum	Phaeoacremonium minimum ucrpa7	1286976	Phaeoacremonium aleophilum UCRPA7	8834	Blanco-Ulate B et al.,2013
Disac1	Pezizomycotina	Ascomycota	Dothideomycetes	Mycosphaerellales	Dissoconiaceae	Dissoconium	Dissoconium aciculare	Dissoconium aciculare cbs 342.82	1314786	Dissoconium aciculare v1.0	10299	Haridas S et al.,2020
Ascru1	Saccharomycotina	Ascomycota	Saccharomycetes	Saccharomycetales	Ascoideaceae	Ascoidea	Ascoidea rubescens	Ascoidea rubescens	54195	Ascoidea rubescens NRRL Y17699 v1.0	6802	Riley R et al.,2016
Linrh1	Pezizomycotina	Ascomycota	Dothideomycetes	Lineolatales	Lineolataceae	Lineolata	Lineolata rhizophorae	Lineolata rhizophorae	578093	Lineolata rhizophorae ATCC 16933 v1.0	10230	Haridas S et al.,2020
Sclsc1	Pezizomycotina	Ascomycota	Leotiomycetes	Helotiales	Sclerotiniaceae	Sclerotinia	Sclerotinia sclerotiorum	Sclerotinia sclerotiorum 1980 uf-70	665079	Sclerotinia sclerotiorum v1.0	14503	Amselem J et al.,2011
Tilan2	Ustilaginomycotina	Basidiomycota	Exobasidiomycetes	Georgefischeriales	Tilletiariaceae	Tilletiaria	Tilletiaria anomala	Tilletiaria anomala ubc 951	1037660	Tilletiaria anomala UBC 951 v1.0	6810	Toome M et al.,2014
Totfu1	Pezizomycotina	Ascomycota	Dothideomycetes	Venturiales	Cylindrosympodiaceae	Tothia	Tothia fuscella	Tothia fuscella	1048955	Tothia fuscella CBS 130266 v1.0	13685	Haridas S et al.,2020
Fomme1	Agaricomycotina	Basidiomycota	Agaricomycetes	Hymenochaetales	Hymenochaetaceae	Fomitiporia	Fomitiporia mediterranea	Fomitiporia mediterranea	208960	Fomitiporia mediterranea v1.0	11333	Floudas D et al.,2012
Polci1	Pezizomycotina	Ascomycota	Dothideomycetes	Capnodiales	Capnodiaceae	Polychaeton	Polychaeton citri	Polychaeton citri	705562	Polychaeton citri v1.0	10582	Haridas S et al.,2020
Walse1	Wallemiomycotina	Basidiomycota	Wallemiomycetes	Wallemiales	Wallemiaceae	Wallemia	Wallemia mellicola	Wallemia mellicola cbs 633.66	671144	Wallemia mellicola v1.0	5284	Padamsee M et al.,2012
Canca1	Saccharomycotina	Ascomycota	Saccharomycetes	Saccharomycetales	Trigonopsidaceae	Tortispora	Tortispora caseinolytica	Tortispora caseinolytica nrrl y-17796	767744	Tortispora caseinolytica Y-17796 v1.0	4657	Riley R et al.,2016
Mixos1	Pucciniomycotina	Basidiomycota	Mixiomycetes	Mixiales	Mixiaceae	Mixia	Mixia osmundae	Mixia osmundae	34349	Mixia osmundae IAM 14324 v1.0	6903	Toome M et al.,2014
Hanva1_1	Saccharomycotina	Ascomycota	Saccharomycetes	Saccharomycetales	Saccharomycodaceae	Hanseniaspora	Hanseniaspora valbyensis	Hanseniaspora valbyensis	53685	Hanseniaspora valbyensis NRRL Y-1626 v1.1	4800	Riley R et al.,2016
Cryvi1	Agaricomycotina	Basidiomycota	Tremellomycetes	Filobasidiales	Filobasidiaceae	Naganishia	Naganishia vishniacii	Naganishia vishniacii	89929	Naganishia vishniacii ANT03-052 v1.0	7232	Nizovoy P et al.,2021
Pneji1	Taphrinomycotina	Ascomycota	Pneumocystidomycetes	Pneumocystidales	Pneumocystidaceae	Pneumocystis	Pneumocystis jirovecii	Pneumocystis jirovecii	42068	Pneumocystis jirovecii	3520	Ciss√Ø¬ø¬Ω OH et al.,2012
Xylhe1	Pezizomycotina	Ascomycota	Xylonomycetes	Xylonales	Xylonaceae	Xylona	Xylona heveae	Xylona heveae tc161	1328760	Xylona heveae TC161 v1.0	8205	Gazis R et al.,2016
Dotsy1	Pezizomycotina	Ascomycota	Dothideomycetes	Pleosporales	Dothidotthiaceae	Dothidotthia	Dothidotthia symphoricarpi	Dothidotthia symphoricarpi cbs 119687	1392245	Dothidotthia symphoricarpi v1.0	11790	Haridas S et al.,2020
Malsy1_1	Ustilaginomycotina	Basidiomycota	Malasseziomycetes	Malasseziales	Malasseziaceae	Malassezia	Malassezia sympodialis	Malassezia sympodialis atcc 42132	1230383	Malassezia sympodialis ATCC 42132	3517	Gioti A et al.,2013
Rhomi1	Pucciniomycotina	Basidiomycota	Cystobasidiomycetes	Cystobasidiales	Cystobasidiaceae	Cystobasidium	Cystobasidium minutum	Cystobasidium minutum mca 4210	1397322	Cystobasidium minutum MCA 4210 v1.0	7814	Camiolo S et al.,2019
Acain1	Ustilaginomycotina	Basidiomycota	Exobasidiomycetes	Exobasidiales	Cryptobasidiaceae	Acaromyces	Acaromyces ingoldii	Acaromyces ingoldii	215250	Acaromyces ingoldii MCA 4198 v1.0	8025	Kijpornyongpan T et al.,2018
Cersp1	Ustilaginomycotina	Basidiomycota	Exobasidiomycetes	Ceraceosorales	Ceraceosoraceae	Ceraceosorus	Ceraceosorus guamensis	Ceraceosorus guamensis	1522189	Ceraceosorus guamensis MCA 4658 v1.0	7822	Kijpornyongpan T et al.,2018
Elsamp1	Pezizomycotina	Ascomycota	Dothideomycetes	Myriangiales	Elsinoaceae	Elsinoe	Elsinoe ampelina	Elsinoe ampelina	302913	Elsinoe ampelina CECT 20119 v1.0	10209	Haridas S et al.,2020
Treen1	Agaricomycotina	Basidiomycota	Tremellomycetes	Tremellales	Naemateliaceae	Naematelia	Naematelia encephala	Naematelia encephala	71784	Naematella encephela UCDFST 68-887.2 v1.0	7964	Mondo SJ et al.,2017
Kocim1	Agaricomycotina	Basidiomycota	Tremellomycetes	Tremellales	Cuniculitremaceae	Kockovaella	Kockovaella imperatae	Kockovaella imperatae	4999	Kockovaella imperatae NRRL Y-17943 v1.0	7393	Mondo SJ et al.,2017
