## Supplementary Table 1 for "Segmental Duplications Drive the Evolution of Accessory Regions in a Major Crop Pathogen"

### Sheet: Sheet1
Supplementary Table 1 - Fusarium infecting banana genomes analysed in this study. Listing the country of isolation, the host from which the isolate is obtained and the species, genotype and clade to which the isolate belongs. Race determined based on the host of isolation.
IsolateCode	Clade	Species	Vegetative compatability group	Race	Host	Tissue	Country	Sequencing technology	Database IDs	Sample ID	Reference	Alternative Code
NRRL_36118	c2	F. cugenangense	VCG01221	R1	Kluai nam wa	Pseudostem	Thailand	Short-read (Illumina/BGISeq)	PRJNA979975	SAMN35675928	This study
15_KTG06-B2	c2	F. duoseptatum		R1	Pisang Awak	Pseudostem	Indonesia	Short-read (Illumina/BGISeq)	PRJNA979975	SAMN35675900	This study	InaCC F829
F9129	c2	F. duoseptatum	VCG0123	R1	Latundan	Pseudostem	China	Short-read (Illumina/BGISeq)	PRJNA979975	SAMN35675911	This study
Mal43	c2	F. duoseptatum	VCG01217	R1	Pisang Rastali	Pseudostem	Malaysia	Short-read (Illumina/BGISeq)	PRJNA979975	SAMN35675917	This study
NRRL_36115	c2	F. duoseptatum	VCG01224	R1	Pisang Ambon	Pseudostem	Malaysia	Short-read (Illumina/BGISeq)	PRJNA979975	SAMN35675925	This study
NRRL_36116	c2	F. duoseptatum	VCG01223	R1	Pisang Keling	Pseudostem	Malaysia	Short-read (Illumina/BGISeq)	PRJNA979975	SAMN35675926	This study
19_KB07-B	c2	F. grosmichelii		R1	Pisang Awak	Pseudostem	Indonesia	Short-read (Illumina/BGISeq)	PRJNA979975	SAMN35675901	This study	InaCC F833
56_JB09-A2	c2	F. grosmichelii		R1	Pisang Ambon Kuning	Pseudostem	Indonesia	Short-read (Illumina/BGISeq)	PRJNA979975	SAMN35675902	This study	InaCC F867
NRRL_36120	c2	F. grosmichelii	VCG01218	R1	Kluai nam wa	Pseudostem	Thailand	Short-read (Illumina/BGISeq)	PRJNA979975	SAMN35675929	This study
Indo110	c4	F. kalimantanense		R1	Pisang Ambon	Pseudostem	Indonesia	Short-read (Illumina/BGISeq)	PRJNA805401	SAMN36836340	This study	InaCC F917
36102	c1	F. odoratissimum	VCG0121	TR4	Cavendish	Pseudostem	China	Long-read(Nanopore)/Short-read (Illumina/BGISeq)	PRJNA979975	SAMN35675899	This study
BRIP62280	c1	F. odoratissimum	VCG01213	TR4	Cavendish	Pseudostem	Australia	Short-read (Illumina/BGISeq)	PRJNA979975	SAMN36836331	Information via Andre Drenth
BRIP63632	c1	F. odoratissimum	VCG01213	TR4	Cavendish-Williams	Pseudostem	Australia	Short-read (Illumina/BGISeq)	PRJNA979975	SAMN36836332	Information via Andre Drenth
BRIP65062	c1	F. odoratissimum	VCG01213	TR4	Cavendish	Pseudostem	Australia	Short-read (Illumina/BGISeq)	PRJNA979975	SAMN36836333	Information via Andre Drenth
chi1-1	c1	F. odoratissimum	VCG01213	TR4		Pseudostem	China	Short-read (Illumina/BGISeq)	PRJNA979975	SAMN35675908	This study
Col17	c1	F. odoratissimum	VCG01213	TR4	Cavendish-Williams	Pseudostem	Colombia	Short-read (Illumina/BGISeq)	PRJNA565135	SAMN13648560	García-Bastidas et al.
Col2	c1	F. odoratissimum	VCG01213	TR4	Cavendish-Williams	Pseudostem	Colombia	Short-read (Illumina/BGISeq)	PRJNA565135	SAMN12735329	García-Bastidas et al.
Col4	c1	F. odoratissimum	VCG01213	TR4	Cavendish-Williams	Pseudostem	Colombia	Short-read (Illumina/BGISeq)	PRJNA565135	SAMN12754419	García-Bastidas et al.
Eden	c1	F. odoratissimum	VCG01213	TR4		Pseudostem	United Kingdom	Short-read (Illumina/BGISeq)	PRJNA556111	SAMN12340809	Warmington et al. 2019
II_5	c1	F. odoratissimum	VCG01213	TR4	Pisang Manurung	Pseudostem	Indonesia	Short-read (Illumina/BGISeq)	PRJNA563197	SAMN12670209	Maymon et al. 2020
Indo8	c1	F. odoratissimum	VCG01213	TR4	Pisang Raja	Pseudostem	Indonesia	Short-read (Illumina/BGISeq)	PRJNA805401	SAMN25961257	van Westerhoven, 2023	InaCC F822
ISR1	c1	F. odoratissimum	VCG1213	TR4	Cavendish	Pseudostem	Israel	Short-read (Illumina/BGISeq)	PRJNA563197	SAMN12670205	Maymon et al. 2020
ISR5	c1	F. odoratissimum	VCG1213	TR4	Cavendish	Pseudostem	Israel	Short-read (Illumina/BGISeq)	PRJNA563197	SAMN12670206	Maymon et al. 2020
JV11	c1	F. odoratissimum	VCG1213	TR4	Cavendish	pseudostem	Jordan	Short-read (Illumina/BGISeq)	PRJNA472880	SAMN09245949	García-Bastidas et al., 2019
JV14	c1	F. odoratissimum	VCG1213	TR4	Cavendish	pseudostem	Jordan	Short-read (Illumina/BGISeq)	PRJNA563197	SAMN12670207	Maymon et al. 2020
Laos	c1	F. odoratissimum	VCG01213	TR4	Cavendish-Brazilian	Pseudostem	Laos	Short-read (Illumina/BGISeq)	PRJNA472880	SAMN09245990	Zheng et al. 2018
Leb1-2C	c1	F. odoratissimum	VCG01213	TR4	Cavendish	Pseudostem	Lebanon	Short-read (Illumina/BGISeq)	PRJNA472880	SAMN09245950	Zheng et al. 2018
M1	c1	F. odoratissimum		TR4	Cavendish	Pseudostem	Mozambique	Long-read(Nanopore)/Short-read (Illumina/BGISeq)	PRJNA805401	SAMN25961258	van Westerhoven, 2023
M2	c1	F. odoratissimum		TR4	Cavendish	Pseudostem	Mozambique	Short-read (Illumina/BGISeq)	PRJNA805401	SAMN25961259	van Westerhoven, 2023
M3	c1	F. odoratissimum		TR4	Cavendish	Pseudostem	Mozambique	Short-read (Illumina/BGISeq)	PRJNA805401	SAMN25961260	van Westerhoven, 2023
M4	c1	F. odoratissimum		TR4	Cavendish	Pseudostem	Mozambique	Short-read (Illumina/BGISeq)	PRJNA805401	SAMN25961261	van Westerhoven, 2023
M5	c1	F. odoratissimum		TR4	Cavendish	Pseudostem	Mozambique	Short-read (Illumina/BGISeq)	PRJNA805401	SAMN25961262	van Westerhoven, 2023
Myanmar	c1	F. odoratissimum	VCG01213	TR4	Cavendish-Brazilian	Pseudostem	Myanmar	Short-read (Illumina/BGISeq)	PRJNA472880	SAMN09245991	Zheng et al. 2018
Pak1,1A	c1	F. odoratissimum	VCG01213	TR4	Cavendish	Pseudostem	Pakistan	Short-read (Illumina/BGISeq)	PRJNA472880	SAMN09245959	Zheng et al. 2018
Phi2-6C	c1	F. odoratissimum	VCG01213	TR4	GCTCV-218	Pseudostem	Philippines	Short-read (Illumina/BGISeq)	PRJNA472880	SAMN09245988	Zheng et al. 2018
S1B8	c1	F. odoratissimum	VCG1213	TR4		Pseudostem	Philippines	Short-read (Illumina/BGISeq)	PRJNA563197	SAMN12670208	Maymon et al. 2020
TR4_II5	c1	F. odoratissimum	VCG1213	TR4	Pisang Manurung	Pseudostem	Indonesia	Long-read(Nanopore)/Short-read (Illumina/BGISeq)	PRJNA805401	SAMN25961256	van Westerhoven, 2023
Vietnam	c1	F. odoratissimum	VCG01213	TR4	Cavendish-Giujiao No 6	Pseudostem	Vietnam	Short-read (Illumina/BGISeq)	PRJNA472880	SAMN09245992	Zheng et al. 2018
Race4	c1	F. odoratissimum		TR4		Pseudostem	China	Short-read (Illumina/BGISeq)	PRJNA174275	SAMN02981461	Guo et al., 2014
Foc16	c3	F. oxysporum	newVCG13	R1	Gros Michel	Pseudostem	Nicaragua	Short-read (Illumina/BGISeq)	PRJNA979975	SAMN35675912	This study
Foc8	c3	F. oxysporum	newVCG12	R1	Gros Michel	Pseudostem	Nicaragua	Short-read (Illumina/BGISeq)	PRJNA979975	SAMN35675913	This study
P20a	c3	F. oxysporum	newVCG16	R1	Manzano	Pseudostem	Peru	Short-read (Illumina/BGISeq)	PRJNA979975	SAMN35675930	This study
P26c	c3	F. oxysporum	newVCG17	R1	Seda	Pseudostem	Peru	Short-read (Illumina/BGISeq)	PRJNA979975	SAMN35675931	This study
Phi6,6a	c3	F. oxysporum	newVCG20	R1	UNIC29	Pseudostem	Philippines	Short-read (Illumina/BGISeq)	PRJNA979975	SAMN35675933	This study
Bif_04	c1	F. phialophorum	VCG0120/15	R1		Pseudostem	Costa Rica	Short-read (Illumina/BGISeq)	PRJNA979975	SAMN35675904	This study
CR1.1	c1	F. phialophorum	VCG0120	R1	Gros Michel	Pseudostem	Costa Rica	Long-read(Nanopore)/Short-read (Illumina/BGISeq)	PRJNA979975	SAMN35675909	This study
FocP1	c1	F. phialophorum	VCG0120/15	R1		Pseudostem	Costa Rica	Short-read (Illumina/BGISeq)	PRJNA979975	SAMN35675914	This study
FocST4-98	c1	F. phialophorum	VCG0120	STR4	Gros Michel	Pseudostem	Canary Islands	Short-read (Illumina/BGISeq)	PRJNA979975	SAMN35675915	This study
NRRL_36101	c1	F. phialophorum	VCG0120	R1	Mons mari	Pseudostem	Australia	Short-read (Illumina/BGISeq)	PRJNA979975	SAMN35675918	This study
NRRL_36112	c1	F. phialophorum	VCG01215	STR4	Cavendish	Pseudostem	South Africa	Short-read (Illumina/BGISeq)	PRJNA979975	SAMN35675923	This study
9_KT06-A1	c1	F. purpurascens		R1	Pisang Kepok	Pseudostem	Indonesia	Short-read (Illumina/BGISeq)	PRJNA979975	SAMN35675903	This study	InaCC F823
C058	c1	F. purpurascens	VCG01210	R1	Silk	Pseudostem	Cuba	Long-read(Nanopore)/Short-read (Illumina/BGISeq)	PRJNA979975	SAMN35675905	This study
C176	c1	F. purpurascens		R1	Pisang Awak	Pseudostem	Cuba	Short-read (Illumina/BGISeq)	PRJNA979975	SAMN36836336	This study
C177	c1	F. purpurascens		R1	Pisang Awak	Pseudostem	Cuba	Short-read (Illumina/BGISeq)	PRJNA979975	SAMN36836337	This study
C187	c1	F. purpurascens		R1	Pisang Awak	Pseudostem	Cuba	Short-read (Illumina/BGISeq)	PRJNA979975	SAMN36836338	This study
Cub9	c1	F. purpurascens	VCG01210	R1	Gros Michel	Pseudostem	Cuba	Short-read (Illumina/BGISeq)	PRJNA979975	SAMN35675910	This study
NRRL_36103	c1	F. purpurascens	VCG0122	STR4	Cavendish	Pseudostem	Philippines	Short-read (Illumina/BGISeq)	PRJNA979975	SAMN35675919	This study
NRRL_36107	c1	F. purpurascens	VCG0126	R1	Maqueno	Pseudostem	Honduras	Short-read (Illumina/BGISeq)	PRJNA979975	SAMN35675920	This study
NRRL_36110	c1	F. purpurascens	VCG0129	STR4	Mons	Pseudostem	Australia	Short-read (Illumina/BGISeq)	PRJNA979975	SAMN35675922	This study
C081	c2	F. tardichlamydosporum	VCG01210	R2	Bluggoe	Pseudostem	Cuba	Long-read(Nanopore)/Short-read (Illumina/BGISeq)	PRJNA979975	SAMN35675906	This study
C082	c2	F. tardichlamydosporum		R1	Pisang Awak	Pseudostem	Cuba	Short-read (Illumina/BGISeq)	PRJNA979975	SAMN36836334	This study
C090	c2	F. tardichlamydosporum		R1	Pisang Awak	Pseudostem	Cuba	Short-read (Illumina/BGISeq)	PRJNA979975	SAMN36836335	This study
C135	c2	F. tardichlamydosporum		R2	Bluggoe	Pseudostem	Cuba	Long-read(Nanopore)/Short-read (Illumina/BGISeq)	PRJNA979975	SAMN35675907	This study
C192	c2	F. tardichlamydosporum		R1	Pisang Awak	Pseudostem	Cuba	Short-read (Illumina/BGISeq)	PRJNA979975	SAMN36836339	This study
NRRL_36108	c2	F. tardichlamydosporum	VCG01212	R1	Ney Poovan	Pseudostem	Tanzania	Short-read (Illumina/BGISeq)	PRJNA979975	SAMN35675921	This study
NRRL_36117	c2	F. tardichlamydosporum	VCG01222	R1	Pisang Awak Legor	Pseudostem	Malawi	Short-read (Illumina/BGISeq)	PRJNA979975	SAMN35675927	This study
NRRL_36113	c2	F. tardicrescens	VCG01214	R1	Harare	Pseudostem	Malawi	Short-read (Illumina/BGISeq)	PRJNA979975	SAMN35675924	This study
P41b	c2	F. tardicrescens	newVCG8	R1	Seda	Pseudostem	Peru	Short-read (Illumina/BGISeq)	PRJNA979975	SAMN35675932	This study
Race1	c2	F. duoseptatum		R1		Pseudostem	China	Short-read (Illumina/BGISeq)	PRJNA174275	SAMN01153271	Guo et al., 2014
